# *In silico* Investigation of Molecular Networks Linking Gastrointestinal Diseases, Malnutrition, and Sarcopenia

**DOI:** 10.1101/2022.03.23.485443

**Authors:** Matti Hoch, Luise Ehlers, Karen Bannert, Christina Stanke, David Brauer, Vanessa Caton, Georg Lamprecht, Olaf Wolkenhauer, Robert Jaster, Markus Wolfien

## Abstract

Malnutrition is a common primary or secondary complication in gastrointestinal diseases. The patient’s nutritional status also influences muscle mass and function, which can be impaired up to the degree of sarcopenia. The molecular interactions in diseases leading to sarcopenia are complex and multifaceted, affecting muscle physiology, the intestine (nutrition), and the liver at different levels. Although extensive knowledge of individual molecular factors is available, their regulatory interplay is not yet fully understood. A comprehensive overall picture of pathological mechanisms and resulting phenotypes is lacking. *In silico* approaches that convert existing knowledge into computationally readable formats can help to unravel such complex systems. We compiled available experimental evidence for molecular interactions involved in the development of sarcopenia into a knowledge base, referred to as the Sarcopenia Map. By including specific diseases, namely liver cirrhosis, and intestinal dysfunction, and considering their effects on nutritional status and blood secretome, we investigated their contribution to the development of sarcopenia. The Sarcopenia Map is publicly available as an open-source, interactive online resource, providing tools that allow users to explore the information on the map and perform *in silico* perturbation experiments.
