## Supplementary File 1 for "*In silico* Investigation of Molecular Networks Linking Gastrointestinal Diseases, Malnutrition, and Sarcopenia"

### Sheet: ElementsWithStates
Molecule	Type	Compartment	HGNC ID (if available)	Initial State
ghrl	protein	extracellular	18129	OFF
scfa	simple molecule	intestinallumen		OFF
ffar2	protein	enterocyte	4501	OFF
scfa	simple molecule	extracellular		OFF
tryptophan	simple molecule	extracellular		OFF
fst	protein	extracellular	3971	OFF
pamps	simple molecule	extracellular		OFF
endothelial integrity	phenotype	enterocyte		ON
alcohol consumption	phenotype	intestinallumen		OFF
ethanol	simple molecule	extracellular		OFF
portal hypertension	phenotype	extracellular		OFF
appetite	phenotype	hypothalamicnuclei		OFF
npy	protein	extracellular	7955	OFF
agrp	protein	extracellular	330	OFF
sibo	phenotype	intestinallumen		OFF
glucose	simple molecule	enterocyte		OFF
fructose	simple molecule	enterocyte		OFF
glucose	simple molecule	intestinallumen		OFF
fructose	simple molecule	intestinallumen		OFF
galactose	simple molecule	intestinallumen		OFF
galactose	simple molecule	enterocyte		OFF
mgam	protein	intestinallumen	7043	ON
si	protein	intestinallumen	10856	ON
lct	protein	intestinallumen	6530	ON
glucose	simple molecule	extracellular		OFF
fructose	simple molecule	extracellular		OFF
galactose	simple molecule	extracellular		OFF
slc2a2	protein	enterocyte	11006	ON
slc2a5	protein	enterocyte	11010	ON
slc5a1	protein	enterocyte	11036	ON
proteins	protein	intestinallumen		OFF
tmprss15	protein	enterocyte	9490	ON
polypeptides	protein	intestinallumen		OFF
oligopeptides	protein	intestinallumen		OFF
cpb1	protein	intestinallumen	2299	ON
tag	simple molecule	intestinallumen		OFF
fatty acid	simple molecule	intestinallumen		OFF
mag	simple molecule	intestinallumen	6783	OFF
mag	simple molecule	enterocyte	6783	OFF
cholesterol	simple molecule	intestinallumen		OFF
cholesterol	simple molecule	enterocyte		OFF
bile salt	simple molecule	intestinallumen		ON
chylomicron	protein	extracellular		OFF
glycerol	simple molecule	intestinallumen		OFF
glycerol	simple molecule	extracellular		OFF
aminopeptidase	protein	intestinallumen		ON
coa	simple molecule	enterocyte		ON
acyl-coa	simple molecule	enterocyte		OFF
dag	simple molecule	enterocyte		OFF
tag	simple molecule	enterocyte		OFF
clps	protein	intestinallumen	2085	ON
pnlip	protein	intestinallumen	9155	ON
gls2	protein	enterocyte	29570	ON
ghrl	protein	enterocyte	18129	OFF
food intake	phenotype	intestinallumen		ON
hcar2	protein	enterocyte	24827	OFF
ffar3	protein	enterocyte	4499	OFF
lactulose	simple molecule	enterocyte		OFF
glomerula filtration	phenotype	kidney		OFF
lactulose	simple molecule	extracellular		OFF
vdr	protein	enterocyte	12679	OFF
nod2	protein	enterocyte	5331	OFF
nfkb	protein	enterocyte		OFF
glp1	protein	extracellular		OFF
nh4+	simple molecule	extracellular		OFF
alb	protein	extracellular	399	OFF
igf1	protein	extracellular	5464	OFF
starch	simple molecule	intestinallumen		OFF
maltose	simple molecule	intestinallumen		OFF
lactose	simple molecule	intestinallumen		OFF
sucrose	simple molecule	intestinallumen		OFF
amylopectin	simple molecule	intestinallumen		OFF
lactulose	simple molecule	intestinallumen		OFF
mannitol	simple molecule	intestinallumen		OFF
carbohydrates	family	intestinallumen		OFF
lep	protein	extracellular	6553	OFF
cck	protein	extracellular	1569	OFF
ppy	protein	extracellular	9327	OFF
oxm	protein	extracellular		OFF
pp	protein	extracellular		OFF
anorexigenic hormones	family	extracellular		OFF
amy2a	protein	intestinallumen	477	ON
amy2b	protein	intestinallumen	478	ON
pancreatic amylase	family	intestinallumen		OFF
amy1a	protein	intestinallumen	474	ON
amy1b	protein	intestinallumen	475	ON
amy1c	protein	intestinallumen	476	ON
salvia amylase	family	intestinallumen		OFF
_alpha_-amylase	family	intestinallumen		OFF
vitamin c	simple molecule	extracellular		OFF
vitamin b12	simple molecule	extracellular		OFF
folic acid	simple molecule	extracellular		OFF
vitamin b7	simple molecule	extracellular		OFF
vitamin b6	simple molecule	extracellular		OFF
vitamin b5	simple molecule	extracellular		OFF
vitamin b3	simple molecule	extracellular		OFF
vitamin b1	simple molecule	extracellular		OFF
vitamin b2	simple molecule	extracellular		OFF
water soluble vitamins	family	extracellular		OFF
valine	simple molecule	enterocyte		OFF
isoleucine	simple molecule	enterocyte		OFF
alanine	simple molecule	enterocyte		OFF
leucine	simple molecule	enterocyte		OFF
cpa products	family	enterocyte		OFF
arginine	simple molecule	enterocyte		OFF
lysine	simple molecule	enterocyte		OFF
cpb products	family	enterocyte		OFF
tyrosine	simple molecule	enterocyte		OFF
tryptophan	simple molecule	enterocyte		OFF
histidine	simple molecule	enterocyte		OFF
phenylalanine	simple molecule	enterocyte		OFF
proline	simple molecule	enterocyte		OFF
glycine	simple molecule	enterocyte		OFF
threonine	simple molecule	enterocyte		OFF
serine	simple molecule	enterocyte		OFF
methionine	simple molecule	enterocyte		OFF
cysteine	simple molecule	enterocyte		OFF
glutamine	simple molecule	enterocyte		OFF
asparagine	simple molecule	enterocyte		OFF
glutamate	simple molecule	enterocyte		OFF
aspartate	simple molecule	enterocyte		OFF
2-aminohexanedioic acid	simple molecule	enterocyte		OFF
1-methylhistidine	simple molecule	enterocyte		OFF
2-aminobutanoic acid	simple molecule	enterocyte		OFF
hydroxy proline	simple molecule	enterocyte		OFF
3-methylhistidine	simple molecule	enterocyte		OFF
ornithine	simple molecule	enterocyte		OFF
citrulline	simple molecule	enterocyte		OFF
amino acids	family	enterocyte		OFF
prss1	protein	intestinallumen	9475	OFF
prss2	protein	intestinallumen	9483	OFF
prss3	protein	intestinallumen	9486	OFF
trypsin	family	intestinallumen		OFF
pga3	protein	intestinallumen	8885	ON
pga4	protein	intestinallumen	8886	ON
pga5	protein	intestinallumen	8887	ON
pepsin	family	intestinallumen		OFF
cela1	protein	intestinallumen	3308	OFF
cela2a	protein	intestinallumen	24609	OFF
cela2b	protein	intestinallumen	29995	OFF
cela3a	protein	intestinallumen	15944	OFF
cela3b	protein	intestinallumen	15945	OFF
elastase	family	intestinallumen		OFF
cpa1	protein	intestinallumen	2296	ON
cpa2	protein	intestinallumen	2297	ON
carboxypeptidase a	family	intestinallumen		OFF
ctrb1	protein	intestinallumen	2521	OFF
ctrb2	protein	intestinallumen	2522	OFF
chymotrypsin	family	intestinallumen		OFF
tyrosine	simple molecule	intestinallumen		OFF
tryptophan	simple molecule	intestinallumen		OFF
histidine	simple molecule	intestinallumen		OFF
phenylalanine	simple molecule	intestinallumen		OFF
proline	simple molecule	intestinallumen		OFF
glycine	simple molecule	intestinallumen		OFF
threonine	simple molecule	intestinallumen		OFF
serine	simple molecule	intestinallumen		OFF
methionine	simple molecule	intestinallumen		OFF
cysteine	simple molecule	intestinallumen		OFF
glutamine	simple molecule	intestinallumen		OFF
asparagine	simple molecule	intestinallumen		OFF
glutamate	simple molecule	intestinallumen		OFF
aspartate	simple molecule	intestinallumen		OFF
2-aminohexanedioic acid	simple molecule	intestinallumen		OFF
1-methylhistidine	simple molecule	intestinallumen		OFF
2-aminobutanoic acid	simple molecule	intestinallumen		OFF
hydroxy proline	simple molecule	intestinallumen		OFF
3-methylhistidine	simple molecule	intestinallumen		OFF
valine	simple molecule	intestinallumen		OFF
isoleucine	simple molecule	intestinallumen		OFF
alanine	simple molecule	intestinallumen		OFF
leucine	simple molecule	intestinallumen		OFF
cpa products	family	intestinallumen		OFF
arginine	simple molecule	intestinallumen		OFF
lysine	simple molecule	intestinallumen		OFF
cpb products	family	intestinallumen		OFF
amino acids	family	intestinallumen		OFF
arginine	simple molecule	extracellular		OFF
lysine	simple molecule	extracellular		OFF
cpb products	family	extracellular		OFF
valine	simple molecule	extracellular		OFF
isoleucine	simple molecule	extracellular		OFF
alanine	simple molecule	extracellular		OFF
leucine	simple molecule	extracellular		OFF
cpa products	family	extracellular		OFF
tyrosine	simple molecule	extracellular		OFF
histidine	simple molecule	extracellular		OFF
phenylalanine	simple molecule	extracellular		OFF
proline	simple molecule	extracellular		OFF
threonine	simple molecule	extracellular		OFF
serine	simple molecule	extracellular		OFF
methionine	simple molecule	extracellular		OFF
cysteine	simple molecule	extracellular		OFF
glutamine	simple molecule	extracellular		OFF
asparagine	simple molecule	extracellular		OFF
glutamate	simple molecule	extracellular		OFF
aspartate	simple molecule	extracellular		OFF
2-aminohexanedioic acid	simple molecule	extracellular		OFF
1-methylhistidine	simple molecule	extracellular		OFF
3-methylhistidine	simple molecule	extracellular		OFF
2-aminobutanoic acid	simple molecule	extracellular		OFF
hydroxy proline	simple molecule	extracellular		OFF
citrulline	simple molecule	extracellular		OFF
ornithine	simple molecule	extracellular		OFF
glycine	simple molecule	extracellular		OFF
amino acids	family	extracellular		OFF
vitamin b1	simple molecule	intestinallumen		OFF
vitamin b2	simple molecule	intestinallumen		OFF
vitamin b3	simple molecule	intestinallumen		OFF
vitamin b5	simple molecule	intestinallumen		OFF
vitamin b6	simple molecule	intestinallumen		OFF
vitamin b7	simple molecule	intestinallumen		OFF
folic acid	simple molecule	intestinallumen		OFF
vitamin b12	simple molecule	intestinallumen		OFF
vitamin c	simple molecule	intestinallumen		OFF
water soluble vitamins	family	intestinallumen		OFF
vitamin e	simple molecule	extracellular		OFF
vitamin a	simple molecule	extracellular		OFF
vitamin k	simple molecule	extracellular		OFF
vitamin d	simple molecule	extracellular		OFF
fat soluble vitamins	family	extracellular		OFF
vitamin e	simple molecule	intestinallumen		OFF
vitamin a	simple molecule	intestinallumen		OFF
vitamin k	simple molecule	intestinallumen		OFF
vitamin d	simple molecule	intestinallumen		OFF
fat soluble vitamins	family	intestinallumen		OFF
ca2+	ion	extracellular		OFF
mg2+	ion	extracellular		OFF
k+	ion	extracellular		OFF
zn2+	ion	extracellular		OFF
elektrolytes	family	extracellular		OFF
dha	simple molecule	intestinallumen		OFF
epa	simple molecule	intestinallumen		OFF
unsaturated fas	family	intestinallumen		OFF
dha	simple molecule	extracellular		OFF
epa	simple molecule	extracellular		OFF
unsaturated fas	family	extracellular		OFF
palmitate	simple molecule	extracellular		OFF
fatty acids	simple molecule	extracellular		OFF
saturated fas	family	extracellular		OFF
bacteria	phenotype	intestinallumen		OFF
probiotics	phenotype	intestinallumen		OFF
microbiome	family	intestinallumen		OFF
ca2+	ion	intestinallumen		OFF
mg2+	ion	intestinallumen		OFF
k+	ion	intestinallumen		OFF
zn2+	ion	intestinallumen		OFF
elektrolytes	family	intestinallumen		OFF
ins	protein	extracellular	6081	OFF
nh4+	simple molecule	intestinallumen		OFF
nh4+	simple molecule	enterocyte		OFF
igf1	protein	enterocyte	5464	OFF
fatty acids	simple molecule	enterocyte		OFF
gcg	protein	extracellular	4191	ON
dha	simple molecule	enterocyte		OFF
unsaturated fas	family	enterocyte		OFF
il1b	protein	extracellular	5992	OFF
il6	protein	extracellular	6018	OFF
tnf	protein	extracellular	11892	OFF
infg	protein	extracellular		OFF
pamp induced pims	family	extracellular		OFF
tgfb1	protein	extracellular	11766	OFF
intestinal dysfunction	phenotype	enterocyte		OFF
glucose:fructose	complex	intestinallumen		OFF
glucose:galactose	complex	intestinallumen		OFF
mag:fatty acid:glycerol	complex	intestinallumen		OFF
fatty acids:coa	complex	enterocyte		OFF
mag:acyl-coa	complex	enterocyte		OFF
dag:acyl-coa	complex	enterocyte		OFF
nh4+:glutamate	complex	enterocyte		OFF
cholesterol:tag	complex	enterocyte		OFF
otc	protein	liver	8512	OFF
arg	protein	liver		OFF
urea cycle enzymes	family	liver		OFF
urea	simple molecule	liver		OFF
urea	simple molecule	extracellular		OFF
ornithine	simple molecule	liver		OFF
manganese	simple molecule	liver		OFF
acetoacetate	simple molecule	liver		OFF
_beta_-hydroxybutyrat	simple molecule	liver		OFF
keton bodies	family	liver		OFF
acetoacetate	simple molecule	extracellular		OFF
_beta_-hydroxybutyrat	simple molecule	extracellular		OFF
keton bodies	family	extracellular		OFF
isoleucin	simple molecule	extracellular		OFF
tyrosin	simple molecule	extracellular		OFF
phenylalanin	simple molecule	extracellular		OFF
ketogenic aminoacids	family	extracellular		OFF
leucine	simple molecule	liver		OFF
lysine	simple molecule	liver		OFF
isoleucin	simple molecule	liver		OFF
tryptophan	simple molecule	liver		OFF
phenylalanin	simple molecule	liver		OFF
tyrosin	simple molecule	liver		OFF
ketogenic aminoacids	family	liver		OFF
ketogenesis	phenotype	liver		OFF
ethanol	simple molecule	liver		OFF
creatine	simple molecule	liver		OFF
citrulline	simple molecule	liver		OFF
cholestasis	phenotype	liver		OFF
carnitine	simple molecule	liver		OFF
carbomyl phosphate	simple molecule	liver		OFF
bile acid	simple molecule	intestinallumen		OFF
acetaldehyde	simple molecule	liver		OFF
_alpha_kg	simple molecule	liver		OFF
vldl	protein	extracellular		OFF
testosterone	simple molecule	extracellular		OFF
testosterone	simple molecule	liver		OFF
tnf	protein	liver	11892	OFF
tag	simple molecule	liver		OFF
retn	protein	extracellular	20389	OFF
pyruvate	simple molecule	liver		OFF
plasma proteins	protein	liver		OFF
plasma proteins	protein	extracellular		OFF
pdh	protein	liver		ON
na2+	ion	extracellular		OFF
nos	protein	liver		ON
no	simple molecule	liver		OFF
nh4+	simple molecule	liver		OFF
nfkb pathway	phenotype	liver		OFF
n-acetylglutamate	simple molecule	liver		OFF
lactate	simple molecule	liver		OFF
lactate	simple molecule	extracellular		OFF
lgals3	protein	extracellular	6563	OFF
insulin	simple molecule	extracellular		OFF
insulin	simple molecule	liver		OFF
inhba	protein	extracellular	6066	OFF
il12	protein	extracellular		OFF
igf1	protein	liver	5464	OFF
glycolysis	phenotype	liver		ON
glycogen	simple molecule	liver		OFF
glutamine	simple molecule	liver		OFF
glutamate	simple molecule	liver		OFF
glucose	simple molecule	liver		OFF
gpt	protein	liver	4552	ON
got2	protein	liver	4433	OFF
glul	protein	liver	4341	OFF
glud1	protein	liver	4335	ON
gls2	protein	liver	29570	OFF
gh	protein	extracellular		OFF
ggt	protein	extracellular		OFF
gatm	protein	liver	4175	ON
gaa	simple molecule	liver	4065	OFF
fatty acids	simple molecule	liver		OFF
fgf21	protein	extracellular	3678	OFF
cyp19a1	protein	liver	2594	ON
crp	protein	extracellular	2367	OFF
ccl2	protein	extracellular	10618	OFF
ccl2	protein	liver	10618	OFF
baiba	simple molecule	extracellular		OFF
alanin	simple molecule	extracellular		OFF
acetyl-coa	simple molecule	liver		OFF
adipoq	protein	extracellular	13633	OFF
beta-oxidation	phenotype	liver		ON
tag-synthesis	phenotype	liver		ON
arg	protein	extracellular		OFF
slc2a2_export	protein	liver		ON
creatine	simple molecule	extracellular		OFF
alanin	simple molecule	liver		OFF
fst	protein	liver	3971	OFF
crp	protein	liver	2367	OFF
fgf21	protein	liver	3678	OFF
aromatic amino acids	family	extracellular		OFF
bcaas	family	extracellular		OFF
arginine	simple molecule	liver		OFF
methionine	simple molecule	liver		OFF
atp	simple molecule	liver		OFF
glycogen synthesis	phenotype	liver		OFF
glycogenolysis	phenotype	liver		OFF
lipogenesis	phenotype	liver		ON
gluconeogenesis	phenotype	liver		ON
hyperammonemia	phenotype	extracellular		OFF
acidosis	phenotype	extracellular		OFF
ldh	protein	liver		ON
glycin	simple molecule	liver		OFF
glycin	simple molecule	extracellular		OFF
usage of aa	phenotype	liver		ON
il18	protein	extracellular	5986	OFF
il17	protein	extracellular		OFF
il33	protein	extracellular	16028	OFF
ifng	protein	extracellular	5438	OFF
cirrhosis induced pims	family	extracellular		OFF
vldl production	phenotype	liver		ON
cirrhosis	phenotype	liver		OFF
pyruvate:atp	complex	liver		OFF
alanin:_alpha_kg	complex	liver		OFF
pyruvate:glutamate	complex	liver		OFF
acetyl-coa:atp	complex	liver		OFF
glutamate:nh4+	complex	liver		OFF
_alpha_kg:nh4+	complex	liver		OFF
carbomyl phosphate:ornithine	complex	liver		OFF
gaa:ornithine:arginine	complex	liver		OFF
urea:ornithine	complex	liver		OFF
citrulline:no	complex	liver		OFF
ffar2	protein	muscle	4501	OFF
lect2	protein	extracellular	6550	OFF
ppargc1a	protein	muscle	9237	OFF
tnfsf12	protein	extracellular	11927	OFF
trim63	protein	muscle	16007	OFF
bcaas	family	muscle		OFF
glutamine	simple molecule	muscle		OFF
glutamate	simple molecule	muscle		OFF
asparagine	simple molecule	muscle		OFF
aspartate	simple molecule	muscle		OFF
aas	family	muscle		OFF
acvr2	protein	muscle		OFF
akt1	protein	muscle	391	OFF
ampk	protein	muscle		OFF
atp	simple molecule	muscle		OFF
acetyl-coa	simple molecule	muscle		OFF
alanin	simple molecule	muscle		OFF
protein synthesis	phenotype	muscle		OFF
cell proliferation	phenotype	muscle		OFF
cell differentiation	phenotype	muscle		OFF
contractility	phenotype	muscle		OFF
anabolic processes	family	muscle		OFF
anabolism	phenotype	muscle		OFF
valine	simple molecule	muscle		OFF
isoleucine	simple molecule	muscle		OFF
leucine	simple molecule	muscle		OFF
c1qtnf15	protein	extracellular		OFF
autophagy	phenotype	muscle		OFF
proteolysis	phenotype	muscle		OFF
apoptosis	phenotype	muscle		OFF
catabolic processes	family	muscle		OFF
catabolism	phenotype	muscle		OFF
dcn	protein	muscle	2705	OFF
dcn	protein	extracellular	2705	OFF
exercise	phenotype	extracellular		OFF
ffar3	protein	muscle	4499	OFF
fgl1	protein	extracellular	3695	OFF
fndc5	protein	extracellular	20240	OFF
fst	protein	muscle	3971	OFF
fatty acid oxidation	phenotype	muscle		ON
fatty acids	simple molecule	muscle		OFF
foxo1	protein	muscle	3819	OFF
foxo	family	muscle		OFF
glul	protein	muscle	4341	ON
gpt_forward	protein	muscle		ON
gpt_reverse	protein	muscle		ON
gluconeogenesis from aas	phenotype	muscle		ON
glucose	simple molecule	muscle		OFF
glycogen	simple molecule	muscle		OFF
glycogen synthesis	phenotype	muscle		OFF
glycogenolysis	phenotype	muscle		ON
glycolysis	phenotype	muscle		ON
hmb	simple molecule	muscle		OFF
igf1r	protein	muscle	5465	OFF
il10	protein	extracellular	5962	OFF
il13	protein	extracellular	5973	OFF
il15	protein	extracellular	5977	OFF
il4	protein	extracellular	6014	OFF
il6	protein	muscle	6018	OFF
il6r	protein	muscle	6019	OFF
insr	protein	muscle	6091	OFF
irs1	protein	muscle	6125	OFF
insulin resistance	phenotype	extracellular		OFF
jnk	protein	muscle		OFF
lactate	simple molecule	muscle		OFF
mstn	protein	extracellular	4223	OFF
mstn	protein	muscle	4223	OFF
mitochondrial desintegrety	phenotype	muscle		OFF
baiba	simple molecule	muscle		OFF
fndc5	protein	muscle	20240	OFF
fgf21	protein	muscle	3678	OFF
metrnl	protein	muscle	27584	OFF
c1qtnf15	protein	muscle		OFF
myokines	family	muscle		OFF
metrnl	protein	extracellular	27584	OFF
myokines	family	extracellular		OFF
nfkb	protein	muscle		OFF
nh4+	simple molecule	muscle		OFF
pdk1	protein	muscle	8809	OFF
pi3k	protein	muscle		OFF
pims	family	extracellular		OFF
pip2	simple molecule	muscle		ON
pip3	simple molecule	muscle		OFF
pparg	protein	muscle	9236	OFF
tlr2	protein	muscle	11848	OFF
tlr4	protein	muscle	11850	OFF
tlr5	protein	muscle	11851	OFF
tlr9	protein	muscle	15633	OFF
prrs	family	muscle		OFF
pufa	simple molecule	muscle		OFF
pyruvate	simple molecule	muscle		OFF
ros	simple molecule	muscle		OFF
scfa	simple molecule	muscle		OFF
slc2a4	protein	muscle	11009	OFF
stat3	protein	muscle	11364	OFF
sarcopenia	phenotype	muscle		OFF
tnfr	protein	muscle		OFF
testosterone	simple molecule	muscle		OFF
vdr	protein	muscle	12679	OFF
_alpha_kg	simple molecule	muscle		OFF
ethanol	simple molecule	muscle		OFF
glucocorticoids	simple molecule	extracellular		OFF
glucocorticoids	simple molecule	muscle		OFF
glutamine release	phenotype	muscle		ON
glutamine uptake	phenotype	muscle		ON
_beta_-hydroxybutyrat	simple molecule	muscle		OFF
acetoacetate	simple molecule	muscle		OFF
keton bodies	family	muscle		OFF
mitochondrial activity	phenotype	muscle		OFF
n-3 pufas	simple molecule	muscle		OFF
ornithine	simple molecule	muscle		OFF
oxidative phosphorylation	phenotype	muscle		ON
sarcolemma ion channels	protein	muscle		OFF
ubiquitin proteasome system	phenotype	muscle		OFF
ursolic acid	simple molecule	muscle		OFF
pdh	protein	muscle		ON
ldh	protein	muscle		ON
high intensity exercise	phenotype	extracellular		OFF
o2 shortage	phenotype	muscle		OFF
mtorc1	protein	muscle		OFF
erk1_2	protein	muscle		OFF
smad2_3	protein	muscle		OFF
p38	protein	muscle		OFF
atp shortage	phenotype	muscle		ON
ketolysis	phenotype	muscle		ON
pyruvate:atp	complex	muscle		OFF
lactate:atp	complex	muscle		OFF
acetyl-coa:atp	complex	muscle		OFF
pyruvate:glutamate	complex	muscle		OFF
alanin:_alpha_kg	complex	muscle		OFF
glutamate:nh4+	complex	muscle		OFF
aas:nh4+	complex	muscle		OFF
